# A soybean rust effector protease suppresses host immunity and cleaves a 3-deoxy-7-phosphoheptulonate synthase

**DOI:** 10.1101/2023.09.07.556260

**Authors:** Aline Sartor Chicowski, Mingsheng Qi, Haris Variz, Melissa Bredow, Christian Montes, Francesco Caiazza, Haili Dong, Alexandra Margets, Joffrey Mejias, Justin W. Walley, Charles S. Craik, Kerry F. Pedley, Kyaw Aung, Roger Innes, Steven A. Whitham

**Affiliations:** Department of Plant Pathology, Entomology and Microbiology, Iowa State University, Ames, Iowa, USA; Department of Genetics, Development, and Cell Biology, Iowa State University, Ames, Iowa, USA; Department of Pharmaceutical Chemistry, University of California, San Francisco, USA; Department of Biology, Indiana University, Bloomington, Indiana, USA; PHIM Plant Health Institute, University of Montpellier, INRAE, CIRAD, Institut Agro, IRD, Montpellier, France; United States Department of Agriculture-Agricultural Research Service (USDA-ARS), Foreign Disease-Weed Science Research Unit (FDWSRU), Fort Detrick, MD, USA

**Keywords:** Plant immunity, soybean rust, plant defenses suppression, rust effectors, effector protease

## Abstract

The devastating soybean rust (SBR) pathogen, *Phakopsora pachyrhizi*, encodes many secreted proteins, but only two have been functionally characterized for their roles in rust virulence. Here, we demonstrate that transient expression of *P. pachyrhizi* effector candidate 15 (*Pp*EC15), an aspartic protease, leads to enhanced bacterial growth *in planta*, suppression of callose deposition, reduced expression of plant defense-related marker genes and suppression of pathogen-associated molecular pattern (PAMP)-induced reactive oxygen species (ROS). Stable expression of *Pp*EC15 in soybean suppresses PAMP-induced ROS production and enhances bacterial growth, indicating that, collectively, *Pp*EC15 suppresses host and non-host innate immune responses. Yeast-two-hybrid and proximity labeling identified putative *Pp*EC15 interacting partners including a peptide-chain release factor (PCRF), a NAC83 (NAM, ATAF, and CUC) transcription factor, and a DAHP (3-deoxy-7-phosphoheptulonate) synthase. We further show that *Pp*EC15 can cleave DAHP but does not cleave PCRF or NAC83. Virus-induced gene silencing of NAC83, PCRF and DAHP altered PAMP-induced ROS production and salicylic acid production, indicating that these proteins may be involved in immune signaling. Collectively, our data show that *Pp*EC15 is conserved across *P. pachyrhizi* isolates and other economically important rust species and is involved in the suppression of plant basal defense responses. Understanding the role of *Pp*EC15 in *P. pachyrhizi* virulence will provide a foundation for designing targeted intervention strategies to generate rust-resistant crops.
