## Supplemental Table S2 for "A soybean rust effector protease suppresses host immunity and cleaves a 3-deoxy-7-phosphoheptulonate synthase"

### Sheet: readme
Supp. Dataset: Proteins with PpEC15 cleavage motif
Dataset A:	List of proteins significantly enriched in PpEC15dm / GFP that also show PpEC15 cleavage site
Dataset B:	List of proteins significantly enriched in GFP / PpEC15dm that also show PpEC15 cleavage site
Dataset C:	List of all detected proteins that also show PpEC15 cleavage site

### Sheet: A - Enriched_in_PpEC15
GeneID	cleav.seq
Niben101Scf07428g01006.1	LYRR
Niben101Scf02908g01016.1	LYFM
Niben101Scf02912g00010.1	LYRR
Niben101Scf03080g00001.1	RKYR
Niben101Scf06258g00019.1	RRRR
Niben101Scf03492g01004.1	RKWM
Niben101Scf03624g07013.1	LYYM
Niben101Scf03786g04014.1	RKFM
Niben101Scf03801g00003.1	LRYR
Niben101Scf03802g00022.1	LYRR
Niben101Scf03850g03024.1	RRYR
Niben101Scf03918g00008.1	RFRR
Niben101Scf03918g00008.1	LKRR
Niben101Scf04126g00013.1	RRWR
Niben101Scf04223g01022.1	RKRR
Niben101Scf04420g01004.1	LFRR
Niben101Scf04861g00027.1	LKFR
Niben101Scf05060g04009.1	LKRM
Niben101Scf05078g04001.1	RRWR
Niben101Scf05078g04001.1	RFRR
Niben101Scf05143g00009.1	LRWR
Niben101Scf05463g01008.1	RKRM
Niben101Scf05692g07023.1	LFYR
Niben101Scf05720g06001.1	LRWR
Niben101Scf06716g01016.1	RRRR
Niben101Scf06222g01010.1	RKFR
Niben101Scf09472g02009.1	LRWM
Niben101Scf06583g03008.1	LYRR
Niben101Scf06662g02024.1	RKFM
Niben101Scf06977g00024.1	RKYM
Niben101Scf07242g07006.1	RKRM
Niben101Scf08566g02006.1	RKRR
Niben101Scf08566g02006.1	RRYR
Niben101Scf00321g04010.1	LRFR
Niben101Scf08844g00004.1	RRRM
Niben101Scf11480g02005.1	RRRR
Niben101Scf11232g01012.1	RKYR
Niben101Scf11355g01023.1	RKRR
Niben101Scf11724g01006.1	RRYM
Niben101Scf12789g00027.1	LFFM
Niben101Scf13099g00013.1	RKRM
Niben101Scf00370g00003.1	LFFM
Niben101Scf15402g00005.1	RKRR
Niben101Scf16022g04010.1	RRFM
Niben101Scf21965g00002.1	LYRR
Niben101Scf22781g00001.1	RKRR
Niben101Scf23113g00023.1	LKRR
Niben101Scf30252g01011.1	RRWR
Niben101Scf30252g01011.1	LYYR
Niben101Scf30252g01011.1	RFRR
Niben101Scf00490g00003.1	LKFR
Niben101Scf00490g00003.1	LKFR
Niben101Scf00725g06002.1	RRRR
Niben101Scf00725g06002.1	RRRR
Niben101Scf03587g00002.1	RRRM
Niben101Scf04778g02012.1	LRRM
Niben101Scf04778g02012.1	LKYR
Niben101Scf01005g11010.1	RKRR
Niben101Scf01048g00005.1	LYYM
Niben101Scf01430g01004.1	RKYR
Niben101Scf04024g00009.1	LKRR
Niben101Scf04024g00009.1	RKYM
Niben101Scf00069g11017.1	RYWR
Niben101Scf01553g01001.1	RRYR
Niben101Scf05146g06007.1	RKYR
Niben101Scf05146g06007.1	RFYM
Niben101Scf01582g03003.1	LKRR
Niben101Scf01623g02014.1	RKYR
Niben101Scf15156g01004.1	LRFR
Niben101Scf13429g01005.1	RKYR
Niben101Scf01681g10001.1	RYFM
Niben101Scf01847g07003.1	RRRR
Niben101Scf02031g00029.1	RRRR
Niben101Scf02081g02001.1	LRFM
Niben101Scf02164g06014.1	LKYR
Niben101Scf02164g06014.1	RKRR
Niben101Scf02280g02004.1	RRFR
Niben101Scf02280g02004.1	LKRR
Niben101Scf02290g07003.1	LRRR
Niben101Scf00117g02009.1	LRWR
Niben101Scf02455g03022.1	LYRR
Niben101Scf02465g00004.1	RRFM

### Sheet: B - Enriched_in_GFP
GeneID	cleav.seq
Niben101Scf02821g04003.1	RRRM
Niben101Scf03934g00016.1	LKWR
Niben101Scf04110g00002.1	LFRR
Niben101Scf04727g07004.1	LRRR
Niben101Scf06190g01001.1	RKRR
Niben101Scf06382g00006.1	RFYR
Niben101Scf06840g00010.1	LKRR
Niben101Scf07365g01031.1	LRRR
Niben101Scf07466g06001.1	LRWR
Niben101Scf07798g02004.1	LKRR
Niben101Scf08523g00022.1	LFRM
Niben101Scf09454g00008.1	RKRR
Niben101Scf09846g02018.1	LFYR
Niben101Scf09846g02018.1	LRWR
Niben101Scf10492g01002.1	LRYM
Niben101Scf12033g00006.1	LRYM
Niben101Scf15476g01013.1	LFFR
Niben101Scf23557g00013.1	RFRR
Niben101Scf00730g01011.1	RRRR
Niben101Scf00861g02013.1	LFRR
Niben101Scf00861g02013.1	LRRM
Niben101Scf01190g00006.1	LFFR
Niben101Scf01221g03012.1	LRRR
Niben101Scf11084g00011.1	RRWR
Niben101Scf11084g00011.1	RRRR
Niben101Scf11084g00011.1	RRFR
Niben101Scf06376g05032.1	LKFR
Niben101Scf01681g02007.1	LFWR
Niben101Scf01802g02003.1	LYFR
Niben101Scf01998g03004.1	LKWR
Niben101Scf01998g03004.1	LRWR
Niben101Scf02145g07001.1	LRFM
Niben101Scf02459g03003.1	RKRR
Niben101Scf02459g03003.1	LKYR
Niben101Scf00124g00011.1	LYRM

### Sheet: C - All_detected
GeneID	cleav.seq
Niben101Scf02681g01015.1	RKRR
Niben101Scf02734g01016.1	RRFM
Niben101Scf07428g01006.1	LYRR
Niben101Scf02786g03019.1	RRRR
Niben101Scf02786g03019.1	RRRR
Niben101Scf02802g00009.1	LKRR
Niben101Scf02805g02010.1	RKRR
Niben101Scf02821g04003.1	RRRM
Niben101Scf13694g00023.1	LKRM
Niben101Scf02902g03008.1	LRRR
Niben101Scf02908g01016.1	LYFM
Niben101Scf02912g00010.1	LYRR
Niben101Scf02995g00002.1	LKFM
Niben101Scf03039g01017.1	LFYR
Niben101Scf03056g02008.1	LYRR
Niben101Scf00150g03004.1	LRRR
Niben101Scf12383g01002.1	RKRR
Niben101Scf03080g00001.1	RKYR
Niben101Scf03145g01007.1	LRRR
Niben101Scf06258g00019.1	RRRR
Niben101Scf03245g08018.1	RFRR
Niben101Scf00157g02002.1	RKRR
Niben101Scf03412g05020.1	RRRM
Niben101Scf03435g01017.1	RKRR
Niben101Scf03488g02009.1	LRFR
Niben101Scf03492g01004.1	RKWM
Niben101Scf03523g01022.1	RKYR
Niben101Scf03548g01011.1	LRFR
Niben101Scf03565g06002.1	RRFR
Niben101Scf00160g10002.1	RKRR
Niben101Scf03572g04014.1	LKRM
Niben101Scf03624g07013.1	LYYM
Niben101Scf03628g14016.1	LFRR
Niben101Scf03631g01004.1	RYRM
Niben101Scf03648g02002.1	LRRM
Niben101Scf03648g02002.1	LKFM
Niben101Scf03671g00015.1	LYRM
Niben101Scf03671g00015.1	LRWR
Niben101Scf03706g02013.1	RKYR
Niben101Scf03737g06014.1	RRYR
Niben101Scf03786g04014.1	RKFM
Niben101Scf03790g01009.1	LRFM
Niben101Scf03801g00003.1	LRYR
Niben101Scf03802g00022.1	LYRR
Niben101Scf03842g01014.1	RFRR
Niben101Scf03850g03024.1	RRYR
Niben101Scf14630g01003.1	LKRR
Niben101Scf03911g05003.1	RFFR
Niben101Scf03911g05003.1	LRWR
Niben101Scf03918g00008.1	RFRR
Niben101Scf03918g00008.1	LKRR
Niben101Scf03934g00016.1	LKWR
Niben101Scf04110g00002.1	LFRR
Niben101Scf04126g00013.1	RRWR
Niben101Scf04181g00025.1	RFRR
Niben101Scf04195g01006.1	LFYR
Niben101Scf04223g01022.1	RKRR
Niben101Scf04225g02007.1	RRRM
Niben101Scf04329g06015.1	RKRR
Niben101Scf04375g09011.1	LRFR
Niben101Scf04420g01004.1	LFRR
Niben101Scf04436g08005.1	RFRR
Niben101Scf00189g06010.1	LKYR
Niben101Scf00189g06010.1	RYRR
Niben101Scf00199g03003.1	LKRM
Niben101Scf04528g05004.1	LYRR
Niben101Scf00202g02008.1	LYRM
Niben101Scf04664g01003.1	LKRR
Niben101Scf04686g02015.1	RKRR
Niben101Scf04727g07004.1	LRRR
Niben101Scf04738g05012.1	LKRR
Niben101Scf00207g05027.1	RKRM
Niben101Scf04847g03019.1	LRRR
Niben101Scf04861g00027.1	LKFR
Niben101Scf22015g02005.1	RRRR
Niben101Scf22015g02005.1	LRYR
Niben101Scf04871g24030.1	LRFM
Niben101Scf08892g00008.1	LFWR
Niben101Scf04899g02023.1	LRRR
Niben101Scf04899g02023.1	LFFR
Niben101Scf04910g01007.1	LKFR
Niben101Scf05060g04009.1	LKRM
Niben101Scf05078g04001.1	RRWR
Niben101Scf05078g04001.1	RFRR
Niben101Scf00220g03003.1	LRRR
Niben101Scf05107g00009.1	LRFR
Niben101Scf05143g00009.1	LRWR
Niben101Scf05201g06019.1	RYFR
Niben101Scf05306g01007.1	RRWR
Niben101Scf05348g01023.1	RRRR
Niben101Scf05348g01023.1	LKRM
Niben101Scf05368g02018.1	LYYM
Niben101Scf17514g00013.1	RRYR
Niben101Scf05372g05017.1	LRRM
Niben101Scf05395g01008.1	RYFR
Niben101Scf05463g01008.1	RKRM
Niben101Scf05468g02015.1	LYRR
Niben101Scf05534g01014.1	RRRR
Niben101Scf07035g07011.1	LYRR
Niben101Scf05678g01001.1	RKYR
Niben101Scf05692g07023.1	LFYR
Niben101Scf05709g00001.1	RRRM
Niben101Scf05710g02002.1	RKRM
Niben101Scf05720g06001.1	LRWR
Niben101Scf05732g03012.1	LFRR
Niben101Scf05732g03012.1	RRRM
Niben101Scf05776g01052.1	LRRR
Niben101Scf06089g00012.1	RKWM
Niben101Scf06089g00012.1	RYFR
Niben101Scf06716g01016.1	RRRR
Niben101Scf06789g04016.1	RKYR
Niben101Scf06190g01001.1	RKRR
Niben101Scf06222g01010.1	RKFR
Niben101Scf06235g03014.1	LRRR
Niben101Scf06344g06005.1	RYYR
Niben101Scf13186g01002.1	RFRM
Niben101Scf06382g00006.1	RFYR
Niben101Scf06437g01008.1	LYRR
Niben101Scf06545g00010.1	LRRM
Niben101Scf09472g02009.1	LRWM
Niben101Scf06447g00005.1	RKFM
Niben101Scf06528g04016.1	LRYR
Niben101Scf04292g00008.1	RRFR
Niben101Scf06583g03008.1	LYRR
Niben101Scf06583g03009.1	LFFR
Niben101Scf06583g03009.1	LYRR
Niben101Scf06662g02024.1	RKFM
Niben101Scf06678g02006.1	RRRR
Niben101Scf06682g00003.1	RRWM
Niben101Scf00293g07013.1	RYRR
Niben101Scf06795g00001.1	LYYR
Niben101Scf22195g00025.1	RKFM
Niben101Scf06840g00009.1	LRRR
Niben101Scf06840g00010.1	LKRR
Niben101Scf06902g02007.1	RRRM
Niben101Scf06954g03017.1	RKRM
Niben101Scf06977g00024.1	RKYM
Niben101Scf07030g04004.1	RYYM
Niben101Scf07086g00019.1	LRRM
Niben101Scf07168g00003.1	LFFM
Niben101Scf07241g01009.1	LYFR
Niben101Scf07241g01009.1	LFFR
Niben101Scf07242g07006.1	RKRM
Niben101Scf07350g00001.1	LRRR
Niben101Scf07365g01031.1	LRRR
Niben101Scf07383g03001.1	LRRR
Niben101Scf07466g06001.1	LRWR
Niben101Scf07516g00005.1	LYYR
Niben101Scf07516g00005.1	LFRR
Niben101Scf07516g04019.1	RRRR
Niben101Scf07516g04019.1	RRWR
Niben101Scf07573g00003.1	RKRR
Niben101Scf08566g02006.1	RKRR
Niben101Scf08566g02006.1	RRYR
Niben101Scf07635g00006.1	LRYM
Niben101Scf07822g00002.1	RKYM
Niben101Scf07798g02004.1	LKRR
Niben101Scf07937g03002.1	LRRR
Niben101Scf08001g01004.1	LYYR
Niben101Scf08047g04007.1	LKRR
Niben101Scf00321g04010.1	LRFR
Niben101Scf08467g03008.1	LRRR
Niben101Scf08523g00022.1	LFRM
Niben101Scf11937g00001.1	RKRM
Niben101Scf08684g03004.1	RRRR
Niben101Scf08721g01033.1	LYWR
Niben101Scf08724g01003.1	LYFM
Niben101Scf08844g00004.1	RRRM
Niben101Scf08936g08024.1	LRRR
Niben101Scf11480g02005.1	RRRR
Niben101Scf09123g00004.1	LKFR
Niben101Scf09169g01002.1	RRRR
Niben101Scf09178g01017.1	LRWR
Niben101Scf09217g00006.1	LRRR
Niben101Scf09454g00008.1	RKRR
Niben101Scf09512g04028.1	RRRR
Niben101Scf09512g04028.1	LRYR
Niben101Scf10331g00002.1	RKYR
Niben101Scf09552g01014.1	LRWR
Niben101Scf09774g04006.1	LKYR
Niben101Scf09787g01003.1	RYWR
Niben101Scf09846g02018.1	LFYR
Niben101Scf09846g02018.1	LRWR
Niben101Scf00338g10006.1	LKYM
Niben101Scf10210g01004.1	RRRM
Niben101Scf10476g01004.1	RFYR
Niben101Scf10492g01002.1	LRYM
Niben101Scf10528g02002.1	LYRM
Niben101Scf11232g01012.1	RKYR
Niben101Scf11355g01023.1	RKRR
Niben101Scf02471g01008.1	LKFM
Niben101Scf11496g01003.1	LYYR
Niben101Scf11724g01006.1	RRYM
Niben101Scf12033g00006.1	LRYM
Niben101Scf12266g06004.1	RRFM
Niben101Scf12308g00006.1	LKRM
Niben101Scf12694g00015.1	LRRR
Niben101Scf12789g00027.1	LFFM
Niben101Scf12966g00016.1	RYWR
Niben101Scf13099g00013.1	RKRM
Niben101Scf13703g00014.1	LKRR
Niben101Scf13942g00028.1	RKWR
Niben101Scf14118g00010.1	LRRR
Niben101Scf14179g02004.1	LRWR
Niben101Scf14410g00001.1	LRWR
Niben101Scf14564g00003.1	RRYR
Niben101Scf14636g02013.1	LKRR
Niben101Scf00370g00003.1	LFFM
Niben101Scf17500g00001.1	LKWR
Niben101Scf15022g00007.1	LFFR
Niben101Scf00378g02005.1	LYFR
Niben101Scf15402g00005.1	RKRR
Niben101Scf15476g01013.1	LFFR
Niben101Scf16022g04010.1	RRFM
Niben101Scf16082g00007.1	RRYR
Niben101Scf17671g00012.1	LRFM
Niben101Scf18348g00015.1	LRYM
Niben101Scf18484g00004.1	LFYR
Niben101Scf20261g00003.1	RKRR
Niben101Scf20261g00003.1	LKYR
Niben101Scf21107g00010.1	LRRR
Niben101Scf21647g01003.1	LFYR
Niben101Scf21965g00002.1	LYRR
Niben101Scf22781g00001.1	RKRR
Niben101Scf23113g00023.1	LKRR
Niben101Scf23159g00004.1	LRFM
Niben101Scf23557g00013.1	RFRR
Niben101Scf30252g01011.1	RRWR
Niben101Scf30252g01011.1	LYYR
Niben101Scf30252g01011.1	RFRR
Niben101Scf05061g02010.1	LRRR
Niben101Scf00408g09007.1	RKRR
Niben101Scf00408g09007.1	LKYR
Niben101Scf00454g00002.1	RRRR
Niben101Scf00454g00002.1	RRRR
Niben101Scf00454g00002.1	RRRR
Niben101Scf00463g00018.1	LYFM
Niben101Scf00466g00012.1	LKRR
Niben101Scf10919g01034.1	LKFR
Niben101Scf00474g06009.1	RKYR
Niben101Scf00482g10003.1	LRRM
Niben101Scf00490g00003.1	LKFR
Niben101Scf00490g00003.1	LKFR
Niben101Scf00548g00009.1	LFRR
Niben101Scf00568g04011.1	LFFM
Niben101Scf00573g00013.1	LYFM
Niben101Scf00611g11025.1	RKFM
Niben101Scf00646g04009.1	LKRR
Niben101Scf29276g00003.1	LYYR
Niben101Scf00662g01003.1	RYRR
Niben101Scf13057g00002.1	RKRR
Niben101Scf00725g06002.1	RRRR
Niben101Scf00725g06002.1	RRRR
Niben101Scf00730g01011.1	RRRR
Niben101Scf00773g02007.1	LRWM
Niben101Scf12652g00014.1	RKYR
Niben101Scf03587g00002.1	RRRM
Niben101Scf00850g01025.1	LKYM
Niben101Scf00861g02013.1	LFRR
Niben101Scf00861g02013.1	LRRM
Niben101Scf00867g00001.1	RRRM
Niben101Scf00893g01029.1	LYRM
Niben101Scf00893g01029.1	LKWR
Niben101Scf00986g02002.1	LRFR
Niben101Scf04778g02012.1	LRRM
Niben101Scf04778g02012.1	LKYR
Niben101Scf01005g04005.1	LKYR
Niben101Scf01005g04005.1	RYRR
Niben101Scf01005g11010.1	RKRR
Niben101Scf04007g07024.1	RKWR
Niben101Scf00024g04006.1	RKYR
Niben101Scf00024g04006.1	RKYR
Niben101Scf01048g00005.1	LYYM
Niben101Scf01075g02028.1	LKRR
Niben101Scf01468g00006.1	RKRM
Niben101Scf13164g00010.1	RRRR
Niben101Scf01142g02005.1	RKRR
Niben101Scf01147g04014.1	LRRR
Niben101Scf01150g05006.1	LRRR
Niben101Scf01171g06004.1	RKRM
Niben101Scf01180g02009.1	LKFR
Niben101Scf01190g00006.1	LFFR
Niben101Scf09127g00012.1	LKYR
Niben101Scf01208g01004.1	LFRM
Niben101Scf01221g03012.1	LRRR
Niben101Scf06183g07014.1	RRRR
Niben101Scf01326g10014.1	RYFR
Niben101Scf01338g03019.1	RKYM
Niben101Scf00059g02013.1	RKFR
Niben101Scf00059g02013.1	RKRM
Niben101Scf01430g01004.1	RKYR
Niben101Scf01434g01018.1	RRFR
Niben101Scf01434g03006.1	RKFM
Niben101Scf01450g00005.1	RKRR
Niben101Scf01455g01022.1	RRRM
Niben101Scf04024g00009.1	LKRR
Niben101Scf04024g00009.1	RKYM
Niben101Scf01460g02003.1	LFFR
Niben101Scf00069g11017.1	RYWR
Niben101Scf01520g08031.1	LYRM
Niben101Scf01520g08031.1	LRWR
Niben101Scf01553g01001.1	RRYR
Niben101Scf00069g12009.1	RFYR
Niben101Scf05146g06007.1	RKYR
Niben101Scf05146g06007.1	RFYM
Niben101Scf01582g03003.1	LKRR
Niben101Scf01623g02014.1	RKYR
Niben101Scf07984g02015.1	LYRM
Niben101Scf15156g01004.1	LRFR
Niben101Scf11084g00011.1	RRWR
Niben101Scf11084g00011.1	RRRR
Niben101Scf11084g00011.1	RRFR
Niben101Scf13429g01005.1	RKYR
Niben101Scf06376g05032.1	LKFR
Niben101Scf01681g02007.1	LFWR
Niben101Scf01681g10001.1	RYFM
Niben101Scf01735g00005.1	RKFR
Niben101Scf00090g08013.1	RKWR
Niben101Scf01802g02003.1	LYFR
Niben101Scf01816g00009.1	LFYR
Niben101Scf01847g07003.1	RRRR
Niben101Scf01848g05002.1	RKFM
Niben101Scf39395g00004.1	LKYR
Niben101Scf39395g00004.1	RYRR
Niben101Scf01881g02001.1	LFRR
Niben101Scf01947g00008.1	RKRR
Niben101Scf14977g00008.1	RKRR
Niben101Scf05584g03009.1	LKYM
Niben101Scf01998g03004.1	LKWR
Niben101Scf01998g03004.1	LRWR
Niben101Scf03376g05017.1	LRRR
Niben101Scf02001g02015.1	LRRR
Niben101Scf02007g07005.1	LYYR
Niben101Scf02007g07005.1	RFRR
Niben101Scf02031g00026.1	RKFM
Niben101Scf02031g00029.1	RRRR
Niben101Scf02459g09004.1	RRYR
Niben101Scf02081g02001.1	LRFM
Niben101Scf02122g02021.1	LKFR
Niben101Scf02145g07001.1	LRFM
Niben101Scf02164g06014.1	LKYR
Niben101Scf02164g06014.1	RKRR
Niben101Scf02268g06007.1	RYFR
Niben101Scf02268g06007.1	RYFR
Niben101Scf02268g06007.1	LRWR
Niben101Scf02280g02004.1	RRFR
Niben101Scf02280g02004.1	LKRR
Niben101Scf02283g00007.1	RRRR
Niben101Scf02283g00007.1	LRFM
Niben101Scf12797g00005.1	LKWM
Niben101Scf02290g07003.1	LRRR
Niben101Scf02359g00029.1	LFFR
Niben101Scf03858g00018.1	RKRR
Niben101Scf02408g03019.1	LYRR
Niben101Scf00117g02009.1	LRWR
Niben101Scf02435g01007.1	RFFR
Niben101Scf02451g01004.1	LKRM
Niben101Scf02455g03022.1	LYRR
Niben101Scf02459g03003.1	RKRR
Niben101Scf02459g03003.1	LKYR
Niben101Scf02465g00004.1	RRFM
Niben101Scf00124g00011.1	LYRM
Niben101Scf02548g06001.1	LRFR
Niben101Scf02553g02002.1	RFYR
Niben101Scf02562g01011.1	LRFM
Niben101Scf02572g03004.1	LYWR
