## Supplemental Table S3 for "A soybean rust effector protease suppresses host immunity and cleaves a 3-deoxy-7-phosphoheptulonate synthase"

### Sheet: Sheet1
Primers used in this study	Forward	Reverse	Purpose	Glyma ID
qPCR-GmPCRF-VIGs	CAGTTCGGATCACTCACATTCC	CGCGTTGCTCTTCAGCTATAA	qRT-PCR for GmPCRF	Glyma.09g248300.1
qPCR-GmNAC-VIGs	TGCATGAGTATCGCCTCAAC	TTAGCACCGCTTCTCTTCTTC	qRT-PCR for GmNAC	Glyma.18g301500
qPCR-GmDAHP-VIGs	CCTATGCATGGAAACACCATTAAG	GCTCGTGCACATCAAAGAATG	qRT-PCR for GmDAHP	Glyma.14g176600.1
GmPR1a-qPCR	AGAGGCAGAGGTGGGTTCT	TCACCAACAAAGTTGCCAGG	qRT-PCR for PR-1	GenBank: AF136636.1
GmPR2-qPCR	CTTCGGTGGTAGTGCAAGA	GTGACCATCCTCCAGATTTCTC	qRT-PCR for PR-2	Glyma.03g132900.1
GmNREG3	GCACTAGGAATGGCTATTGC	ACAGGTCTGCCTCTAGAATC	qRT-PCR for GmNREG3 (housekeeping gene)	Glyma.08G211200
pBPMV1033-MCS	ctacagtttttgacattctcc	atagacagagcatactcaacg	To check presence of insert
GmPCRF_VIGS (SalI)-F (XhoI)-R	aatagtcgacTTCTCTAATCTCTCCAACACG	aatactcgagATGGAGGTTGTTTCGCAG	To construct pBPMV-IA-V2-GmPCRF for Soybean gene silencing
GmNAC_VIGS (SalI)-F (XhoI)-R	aatagtcgacCTGGATCCATGAGGAGGCT	aatactcgagTTTGCAGTACTTGAAGCGCA	To construct pBPMV-IA-V2-GmNAC for Soybean gene silencing
GmDAHP_VIGS (SalI)-F (XhoI)-R	aatagtcgacTTCATAAGGCAACAATAAGCAC	aatactcgagGACGAGAAGTCGAGGATTCCG	To construct pBPMV-IA-V2-GmDAHP for Soybean gene silencing
NLS:GFP (B1-B4)	GGGGACAAGTTTGTACAAAAAAGCAGGCTTACCGAAGAAGAAGAGGAAG	GGGGACAACTTTGTATAGAAAAGTTGGGTGCTTGTACAGCTCGTCCAT	To construct of pBSDONRP1P4 control entry vector
PpEC15F-CLON (B1-B4)	GGGGACAAGTTTGTACAAAAAAGCAGGCTTAATGGGTAAACACAAGATGAAATTACACCG	GGGGACAACTTTGTATAGAAAAGTTGGGTGACGAGCCTTGGCAAATCCA	To construct of pBSDONRP1P4 PpEC15wt and mutant versions entry vectors
pEG100	AAGACCCTTCCTCTATATAAGG	ATAGTAACGGGTGATATATTC	To check the insert in the destination vector
GmNAC	ATGGAGAAGGTGAGTTTTGTG	AGGTTTCGTTCTAATAGTATAAG	To amplify GmNAC and clone into GW entry vectors	Glyma.18g301500
GmPCRF	ATGGAGGTTGTTTCGCAG	TTAGTTAACCCCACTTGTAGAC	To amplify GmPCRF and clone into GW entry vectors	Glyma.09g248300.1
GmDAHP	ATGTCAATTTCCTCCACTTCC	CACTCCTAGAGGGGCAAG	To amplify GmDAPH and clone into GW entry vectors	Glyma.14g176600.1
M13	TGTAAAACGACGGCCAGT	CAGGAAACAGCTATGAC	To check GW entry vectors
PpEC15Full-length	GGTAAAcACAAGATGAAATTACACCGAAT	ACGAGCCTTGGCAAATCCA	To amplify PpEC15 minus SP - Used for all mutant versions
NbPR1_qPCR	CGACCAGGTAGCAGCCTATG	TCTCAACAGCCTTAGCAGCC	qRT-PCR for PR-1
NbPR2_qPCR	GGGCTGTTAATTTGCAGTATCC	GGTTTATAACATCTTGGTCTGATGG	qRT-PCR for PR-2
NbWRKY12_qPCR	CTCATCAGCTAGTTCATTTGATGC	AGCTCGGTCTTTGTTCTAAAAGC	qRT-PCR for WRKY12
NbPI1_qPCR	CTTCAAAGACTATGGTGAAGTTTGC	CAGACTGAGACACATCAAGTTGC	qRT-PCR for PI1
NbActin_qPCR	GTTGCTATACAAGCTGTTCTCTCG	GTCAAGACGAAGAATGACATGTGG	qRT-PCR for NbActin
N-term_mVenus_no stop	ttcatttcatttggagaggacacgctcgagAatggtgagcaagggcg	agcttttttgtacaaacttgtgatcGCcttgtacagctcgtccatgc	for HiFi PpEC15wt and mutant _ DNA assembly to pEarlyGate100 XhoI cut
C-term_mVenus_with stop	TCAGCTTTCTTGTACAAAGTGGTGCCTAGGatggtgagcaagggcg	GTCTTAATTAACTCTCTAGACTCACCTAGGttacttgtacagctcgtccatgc	for HiFi PpEC15wt and mutant_DNA assembly to pEarlyGate100 AvrII cut
PpEC15_nls1_frag1	GGTAAAcACAAGATGAAATTACACCGAAT	ggcagtggcggcggcgaaggccaaggcATCGTTtCcACTCGTCTCATCACC	5' fragment for construction of PpEC15nls1 mutant
PpEC15_nls1_frag2	gccttggccttcgccgccgccactgccgtgatcAAGGATGGTGAGGTA	ACGAGCCTTGGCAAATCCA	3' fragment for construction of PpEC15nls1 mutant
PpEC15_nls2_frag1	GGTAAAcACAAGATGAAATTACACCGAAT	ggcggcggcGAACCTCAACCGATCGTTTCCACT	5' fragment for construction of PpEC15nls2 mutant
PpEC15_nls2_frag2	gccgccgccACTAAGGTGATCAAGGATGGT	ACGAGCCTTGGCAAATCCA	3' fragment for construction of PpEC15nls2 mutant
PpEC15dm_fragment1	GGTAAAcACAAGATGAAATTACACCGAAT	TTCAAGGTCATcCTGGCCACcGGT	To construct PpEC15dm vector
PpEC15dm_fragment2	ATcCTGgccACcgGTTCATC CAAC	GTTGGTGCTGCGATTGCAACTGGg	To construct PpEC15dm vector
PpEC15dm_fragment3	GCGATTgcaACTGGgACCTCTCTG	ACGAGCCTTGGCAAATCCA	To construct PpEC15dm vector
